# Endogenous CD28 drives CAR T cell responses in multiple myeloma

**DOI:** 10.1101/2024.03.21.586084

**Authors:** Mackenzie M. Lieberman, Jason H. Tong, Nkechi U. Odukwe, Colin A. Chavel, Terence J. Purdon, Rebecca Burchett, Bryan M. Gillard, Craig M. Brackett, A. J. Robert McGray, Jonathan L. Bramson, Renier J. Brentjens, Kelvin P. Lee, Scott H. Olejniczak

## Abstract

Recent FDA approvals of chimeric antigen receptor (CAR) T cell therapy for multiple myeloma (MM) have reshaped the therapeutic landscape for this incurable cancer. In pivotal clinical trials B cell maturation antigen (BCMA) targeted, 4-1BB co-stimulated (BBζ) CAR T cells dramatically outperformed standard-of-care chemotherapy, yet most patients experienced MM relapse within two years of therapy, underscoring the need to improve CAR T cell efficacy in MM. We set out to determine if inhibition of MM bone marrow microenvironment (BME) survival signaling could increase sensitivity to CAR T cells. In contrast to expectations, blocking the CD28 MM survival signal with abatacept (CTLA4-Ig) accelerated disease relapse following CAR T therapy in preclinical models, potentially due to blocking CD28 signaling in CAR T cells. Knockout studies confirmed that endogenous CD28 expressed on BBζ CAR T cells drove *in vivo* anti-MM activity. Mechanistically, CD28 reprogrammed mitochondrial metabolism to maintain redox balance and CAR T cell proliferation in the MM BME. Transient CD28 inhibition with abatacept restrained rapid BBζ CAR T cell expansion and limited inflammatory cytokines in the MM BME without significantly affecting long-term survival of treated mice. Overall, data directly demonstrate a need for CD28 signaling for sustained *in vivo* function of CAR T cells and indicate that transient CD28 blockade could reduce cytokine release and associated toxicities.
