## Supplemental Tables for "Endogenous CD28 drives CAR T cell responses in multiple myeloma"

### Sheet: Supplemental Table 1
	Antigen	Species	Clone	Fluorophore	Manufacturer	Catalog #
	CD45	mouse	30-F11	BV510	Biolegend	103137
	CD3	mouse	17A2	FITC	Biolegend	100204
	CD4	mouse	GK1.5	PECy7	Biolegend	100422
	CD8a	mouse	53-6.7	BV650	Biolegend	100742
	CD28	mouse	37.51	BV421	Biolegend	102127
	CD80	mouse	16-10A1	PerCP/Cyanine5.5	Biolegend	104721
	CD86	mouse	GL-1	APC/Fire750	Biolegend	105045
	CD90.1	mouse	OX-7	BV510	Biolegend	202535
	CD19	mouse	6D5	APC	Biolegend	115512
	CD45R/B220	mouse/human	RA3-6B2	FITC	Biolegend	103235
	CD138	mouse	281-2	BV711	Biolegend	142519
	PD-1	mouse	29F.1A12	APC	Biolegend	135209
	LAG3	mouse	C9B7W	APC/Fire750	Biolegend	125239
	TIM3	mouse	B8.2C12	PE	Biolegend	134003
	KLRG1	mouse	2F1	APC	Biolegend	138412
	CD39	mouse	Duha59	PE/Dazzle594	Biolegend	142812
	CD44	mouse	IM7	BV421	Biolegend	103039
	CD62L	mouse	MEL-14	APC/Fire750	Biolegend	104450
	CD107a	mouse	1DB4	Alexa Fluor 700	Biolegend	121628
	IFN-γ	mouse	XMG1.2	APC	Biolegend	505810
	TNFα	mouse	MP6-XT22	BV785	Biolegend	506341
	IL-2	mouse	JES6-5H4	PE	Biolegend	503807
	CD11c	mouse	N418	BV510	Biolegend	117337
	I-A/I-E	mouse	M5/114.15.2	PE/Dazzle594	Biolegend	107647
	GzmB	mouse/human	QA16A02	FITC	Biolegend	372205
	Ki-67	mouse/human	11F6	PE	Biolegend	151209
	G4S	mouse/human	E702V	PE	Cell Signaling Technology	38907S
	BCMA	human	19F2	PE	Biolegend	357503
	CD3	human	SK7	APC/Cyanine7	Biolegend	344817
	CD4	human	OKT4	Alexa Fluor 700	Biolegend	317426
	CD8a	human	RPA-T8	BV650	Biolegend	301042
	CD28	human	CD28.2	PE	Biolegend	302907
	CD80	human	2D10	BV785	Biolegend	305237
	CD86	human	IT2.2	BV510	Biolegend	305431
	CD138	human	MI15	BV711	Biolegend	356521
	PD-1	human	A17188B	APC/Fire810	Biolegend	621619
	LAG3	human	11C3C65	BV421	Biolegend	369313
	CTLA4	human	BNI3	BV785	Biolegend	369623
	TIM3	human	F38-2E2	PE/Cyanine7	Biolegend	345013
	IFN-γ	human	4S.B3	APC	Biolegend	502512
	TNFα	human	MaAb11	BV785	Biolegend	502947

### Sheet: Supplemental Table 2
	Gene	Species	Forward primer	Reverse primer
	Idh1	mouse	CAGGCTCATAGATGACATGGTGG	CACTGGTCATCATGCCAAGGGA
	Idh2	mouse	AACACCGACGAGTCCATTTC	TCAAGTAGAGCGGCCATTTC
	Idh3a	mouse	GCAGGACTGATTGGAGGTCTTG	GCCATGTCCTTGCCTGCAATGT
	Mdh1	mouse	TTCTGGACGGTGTCCTGATGGA	TAGGACAGCCACATCCAGGTCT
	Mdh2	mouse	TCACTCCTGCTGAAGAACAGCC	CCTTTGAGGCAATCTGGCAACTG
	Ogdh	mouse	GGTGTCGTCAATCAGCCTGAGT	ATCCAGCCAGTGCTTGATGTGC
	Tbp	mouse	AAGGGAGAATCATGGACCAG	CCGTAAGGCATCATTGCACT
